# Large-Scale Statistical Dissection of Sequence-Derived Biochemical Features Distinguishing Soluble and Insoluble Proteins

**DOI:** 10.64898/2026.02.28.708685

**Authors:** Nguyen Huy Hoang Vu, Bao Long Nguyen

## Abstract

Protein solubility critically influences recombinant expression efficiency and downstream biotechnological applications. While deep learning models have improved predictive accuracy, the intrinsic magnitude, redundancy, and interpretability of classical sequence-derived determinants remain insufficiently characterized. We performed a large-scale univariate analysis on a curated dataset of 78,031 proteins (46,450 soluble; 31,581 insoluble). Thirty-six biochemical descriptors were evaluated using Mann-Whitney U tests with Benjamini-Hochberg false discovery rate correction. Effect sizes were quantified using Cliff’s *δ*, and discriminative performance was assessed by ROC AUC. Although 34 features remained statistically significant after correction, most exhibited small effect sizes and substantial overlap between classes. The strongest effects were associated with size-related features (sequence length and molecular weight; *δ* ≈ −0.21), whereas charge-related descriptors, particularly the proportion of negatively charged residues (*δ* = 0.150; AUC = 0.575), showed consistent but modest shifts. Spearman correlation analysis revealed near-complete redundancy among major size-related variables (*ρ* up to 0.998). Applying a redundancy threshold (|*ρ*| ≥ 0.85), we derived a parsimonious composite integrating sequence length and negative charge proportion, achieving AUC = 0.624 (MCC = 0.1746). These findings suggest that sequence-level solubility information is consistent with a low-dimensional organization at the level of global sequence-derived descriptors and governed by coordinated weak effects, establishing a transparent statistical baseline for large-scale solubility characterization.
