## Supplementary material for "Large-Scale Statistical Dissection of Sequence-Derived Biochemical Features Distinguishing Soluble and Insoluble Proteins": https://github.com/huyhoang6723/protein-solubility-effectsize: composite_delta_metrics.csv

AUC	ACC	F1	MCC	Precision	Sensitivity	Specificity	TN	FP	FN	TP	Threshold
0.623920612293319	0.5734131306788328	0.5874654537793256	0.17464444971358556	0.6922223195770905	0.5102475780409041	0.6663183559735284	21043	10538	22749	23701	0.0
