## Supplementary material for "Large-Scale Statistical Dissection of Sequence-Derived Biochemical Features Distinguishing Soluble and Insoluble Proteins": https://github.com/huyhoang6723/protein-solubility-effectsize: stats_features.csv

rank	feature	n_pos	n_neg	mean_pos	mean_neg	mean_diff	median_pos	median_neg	median_diff	HL	HL_CI_low	HL_CI_high	cliffs_delta	abs_delta	delta_CI_low	delta_CI_high	effect_size_band	direction	p_value	univariate_auc	best_threshold	youden_j	balanced_accuracy	threshold_rule	auc_flipped_for_threshold	q_value
1	length	46450	31581	263.3437244348762	340.85364617966496	-77.50992174478876	209.0	277.0	-68.0	-70.0	-77.0	-62.0	-0.21529140250663037	0.21529140250663037	-0.2370480631944444	-0.19569312430555552	small	higher_in_neg	0.0	0.3923542987466848	227.0	0.15808502264360347	0.5790425113218017	x<=T	True	0.0
2	molecular_weight	46450	31581	24765.5509285253	31973.732169342326	-7208.181240817026	19743.114999999998	25965.82	-6222.705000000002	-6322.485000000004	-7147.5470625	-5784.646062499998	-0.214339682308881	0.214339682308881	-0.2436455027777778	-0.20350333611111107	small	higher_in_neg	0.0	0.3928301588455595	21519.64	0.1567901167156105	0.5783950583578052	x<=T	True	0.0
3	aggregation_ratio	46450	31581	0.026710721561158765	0.022758051862230327	0.003952669698928438	0.02262443438914027	0.018691588785046728	0.003932845604093543	0.0038023017880837798	0.0032475324774681605	0.004313296850391039	0.16610861833270385	0.16610861833270385	0.13846739861111107	0.17752696736111104	small	higher_in_pos	0.0	0.583054309166352	0.01991150442477876	0.12466761483252065	0.5623338074162603	x>=T	False	0.0
4	neg_ratio	46450	31581	0.13206988217405569	0.12315702115209375	0.00891286102196194	0.1297709923664122	0.12189054726368159	0.007880445102730615	0.008098912157952734	0.006739811584091222	0.009372762214288798	0.14971735570593014	0.14971735570593014	0.13435073749999993	0.17286578263888897	small	higher_in_pos	6.915094523124496e-277	0.5748586778529651	0.12603305785123967	0.11441028518291624	0.5572051425914581	x>=T	False	6.2235850708120465e-276
5	isoelectric_point	46450	31581	6.765717683181117	7.228065890033876	-0.46234820685275846	6.401197743660926	6.931145123785032	-0.5299473801241055	-0.5878292604984239	-0.7022775866274866	-0.46804632038217764	-0.13200039033702493	0.13200039033702493	-0.16673127638888888	-0.12468674166666666	negligible	higher_in_neg	1.0466914866121473e-215	0.4339998048314875	6.5226084374731235	0.10209498980341669	0.5510474949017083	x<=T	True	7.536178703607461e-215
6	freq_C	46450	31581	0.014127249288974133	0.015826953593766752	-0.0016997043047926198	0.010171955065037446	0.01282051282051282	-0.0026485577554753743	-0.002886002886002886	-0.003247221658738005	-0.0023900941908487866	-0.13107548587023943	0.13107548587023943	-0.15119382569444445	-0.11103133819444444	negligible	higher_in_neg	4.4376763951366285e-214	0.4344622570648803	0.0	0.10024853888623542	0.5501242694431177	x<=T	True	2.662605837081977e-213
7	freq_E	46450	31581	0.0739068729601278	0.06784679803131571	0.006060074928812081	0.07063607343033228	0.06529209621993128	0.005343977210401002	0.006149174447892036	0.0049576791932536305	0.00703503845939468	0.1207517750671645	0.1207517750671645	0.11880558055555547	0.15956652569444443	negligible	higher_in_pos	7.524542001109675e-181	0.5603758875335824	0.0713128038897893	0.09191308531935016	0.5459565426596751	x>=T	False	3.869764457713546e-180
8	net_charge_pH7	46450	31581	-2.2907977225028313	-0.28926995302974556	-2.0015277694730855	-1.8816587884405456	-0.20732089844155155	-1.674337889998994	-1.6179189958643665	-1.93124398060946	-1.216588793743345	-0.1197161514964391	0.1197161514964391	-0.14288884722222228	-0.09931114583333339	negligible	higher_in_neg	8.517780801883418e-178	0.44014192425178045	2.4131072772372697	0.1072186813418663	0.5536093406709331	x<=T	True	3.833001360847538e-177
9	freq_R	46450	31581	0.05654443985420297	0.061615854919604085	-0.005071415065401118	0.053497942386831275	0.05893909626719057	-0.0054411538803592965	-0.00409149402091856	-0.0053621320461222895	-0.0029055439480013662	-0.1054060539527435	0.1054060539527435	-0.1009845097222222	-0.06090738541666662	negligible	higher_in_neg	2.74011602673744e-138	0.44729697302362825	0.060106069534472596	0.08277806255474629	0.5413890312773731	x<=T	True	1.096046410694976e-137
10	freq_K	46450	31581	0.06312804166366628	0.058534628720618986	0.004593412943047298	0.06018518518518518	0.053497942386831275	0.006687242798353907	0.0063768977128409385	0.004796426926999645	0.008084315203059812	0.09104109926432113	0.09104109926432113	0.06731462291666675	0.10926157361111122	negligible	higher_in_pos	1.1491952838237721e-103	0.5455205496321605	0.04895104895104895	0.08014201900701357	0.5400710095035068	x>=T	False	4.1371030217655795e-103
11	mean_hydropathy	46450	31581	-0.3851345804887978	-0.3467853922927452	-0.0383491881960526	-0.35106954930221923	-0.3084925690021232	-0.042576980300096046	-0.046078230048907376	-0.05959554384356122	-0.03515172784677367	-0.08032995203715054	0.08032995203715054	-0.10550703194444444	-0.06442907152777777	negligible	higher_in_neg	3.9296135810078553e-81	0.45983502398142473	-0.30501792114695336	0.06668002851791666	0.5333400142589584	x<=T	True	1.286055353784389e-80
12	freq_D	46450	31581	0.05816300921392789	0.05531022312077804	0.002852786093149852	0.05721393034825871	0.05472636815920398	0.002487562189054729	0.0023483365949119386	0.0015873015873015886	0.003123676439606665	0.07973099466510991	0.07973099466510991	0.055256022916666564	0.09733526388888893	negligible	higher_in_pos	5.90823335709939e-80	0.539865497332555	0.06132075471698113	0.0673509364697179	0.533675468234859	x>=T	False	1.772470007129817e-79
13	sulfur_ratio	46450	31581	0.03782981836502695	0.03948805232914429	-0.0016582339641173435	0.034482758620689655	0.03680981595092025	-0.0023270573302305933	-0.0023148148148148112	-0.002859801122957493	-0.0015475708106948052	-0.07648845627330603	0.07648845627330603	-0.09576781180555553	-0.05560445416666666	negligible	higher_in_neg	9.836043345958183e-74	0.46175577186334704	0.029447852760736196	0.06556583854342257	0.5327829192717113	x<=T	True	2.723827388111497e-73
14	freq_S	46450	31581	0.06647003556236361	0.06966368142873029	-0.0031936458663666817	0.06349206349206349	0.06629834254143646	-0.002806279049372973	-0.0031134075251722376	-0.004053290398121799	-0.0018660884181611885	-0.06848668019212412	0.06848668019212412	-0.09748434930555555	-0.055110846527777785	negligible	higher_in_neg	1.7675126029143764e-59	0.465756659903938	0.06666666666666667	0.04884510379089446	0.5244225518954472	x<=T	True	4.545032407494111e-59
15	freq_P	46450	31581	0.04481962616226054	0.047392946334634874	-0.002573320172374334	0.042440318302387266	0.0449438202247191	-0.002503501922331834	-0.0019489723600283546	-0.0027157816459425156	-0.0011454664647861025	-0.06356851343593417	0.06356851343593417	-0.06463571319444439	-0.020385326388888843	negligible	higher_in_neg	1.7101314362187357e-51	0.46821574328203297	0.04768211920529802	0.05004137156632005	0.5250206857831601	x<=T	True	4.1043154469249656e-51
16	helix_prop_mean	46450	31581	1.0281636207893645	1.0244164338980415	0.003747186891323029	1.028595998423024	1.0252093023255813	0.0033866960974426874	0.004012459929543466	0.002969670415087733	0.005188558592129482	0.05965138254531577	0.05965138254531577	0.04904326250000001	0.08895425347222224	negligible	higher_in_pos	1.485048178767832e-45	0.529825691272658	1.0409538461538461	0.05372150939360093	0.5268607546968005	x>=T	False	3.3413584022276223e-45
17	freq_A	46450	31581	0.07816497246047506	0.08187066505751467	-0.0037056925970396087	0.07272727272727272	0.07650273224043716	-0.0037754595131644364	-0.004389368691756934	-0.005910474919660045	-0.0025760796604565738	-0.05125460598200693	0.05125460598200693	-0.07774062152777776	-0.039384183333333385	negligible	higher_in_neg	4.380266572809163e-34	0.47437269700899654	0.09219858156028368	0.051955402733770195	0.5259777013668852	x<=T	True	9.275858624772347e-34
18	hydrophobic_ratio	46450	31581	0.3951259400397247	0.39887228335201524	-0.0037463433122905676	0.40186915887850466	0.40625	-0.004380841121495338	-0.002627348563555232	-0.004718231425296132	-0.0007834230792093666	-0.0505205331011217	0.0505205331011217	-0.05326937916666667	-0.011943902083333293	negligible	higher_in_neg	3.652704858124514e-33	0.4747397334494392	0.41898148148148145	0.0455912227205052	0.5227956113602525	x<=T	True	7.305409716249028e-33
19	sheet_prop_mean	46450	31581	0.9897352038006456	0.9929327001817193	-0.0031974963810736945	0.9937043698374635	0.9963286264441592	-0.0026242566066957407	-0.001936773257252944	-0.0031589477266988656	-0.0004897127642873311	-0.04975729196906109	0.04975729196906109	-0.055500418750000016	-0.01491024930555561	negligible	higher_in_neg	3.2098746384523604e-32	0.4751213540154694	1.0085	0.04573372232060746	0.5228668611603038	x<=T	True	6.081867736014999e-32
20	disorder_ratio	46450	31581	0.403835586418514	0.3993505671138071	0.004485019304706905	0.3976344644736667	0.39372325249643364	0.003911211977233042	0.0033623250331820675	0.001469354450923921	0.00548765593825327	0.04762106932371246	0.04762106932371246	0.0214787930555556	0.06299877500000008	negligible	higher_in_pos	1.1824643953593304e-29	0.5238105346618562	0.4116504854368932	0.03868884593545552	0.5193444229677278	x>=T	False	2.128435911646795e-29
21	freq_Q	46450	31581	0.040803561001964875	0.03898643455812518	0.0018171264438396964	0.03767888426273519	0.0364321608040201	0.0012467234587150919	0.0011507252620996736	0.00047059081858955373	0.001743410852698263	0.041926011910051075	0.041926011910051075	0.021711768055555507	0.06174392361111109	negligible	higher_in_pos	2.3579367099280686e-23	0.5209630059550255	0.04754601226993865	0.04138590026452732	0.5206929501322637	x>=T	False	4.0421772170195464e-23
22	freq_Y	46450	31581	0.032667569310988284	0.03153294444658802	0.0011346248644002674	0.030612244897959183	0.02912621359223301	0.0014860313057261723	0.0018436109345200263	0.0011050681280346329	0.0026785714285714295	0.041490102389846184	0.041490102389846184	0.03130104722222213	0.07024851041666672	negligible	higher_in_pos	6.631600409749351e-23	0.5207450511949232	0.026225769669327253	0.039917065311816824	0.5199585326559084	x>=T	False	1.0851709761408027e-22
23	freq_F	46450	31581	0.03744345369091318	0.03888488835504317	-0.0014414346641299855	0.036458333333333336	0.037267080745341616	-0.0008087474120082802	-4.0257648953295755e-05	-0.0007774114760659941	0.0007269793433164418	-0.03677722182360266	0.03677722182360266	-0.041299583333333334	-0.0003125604166666804	negligible	higher_in_neg	2.4589230852310398e-18	0.48161138908819867	0.018205461638491547	0.028951813862274772	0.5144759069311374	x<=T	True	3.8487491768833666e-18
24	freq_G	46450	31581	0.06536420270595153	0.06374010261031877	0.001624100095632755	0.06349206349206349	0.06179775280898876	0.0016943106830747262	0.0015246346999315194	0.00027064598505837284	0.002980544590375204	0.03538668468788497	0.03538668468788497	0.013722730555555562	0.05437814375	negligible	higher_in_pos	4.326453426150158e-17	0.5176933423439425	0.06437768240343347	0.02667445227470333	0.5133372261373517	x>=T	False	6.489680139225237e-17
25	freq_N	46450	31581	0.043281466216768406	0.04395540239504875	-0.0006739361782803419	0.040160642570281124	0.038461538461538464	0.0016991041087426606	0.001679148811192549	0.000772535645855636	0.0027366964274118787	0.03135739155067596	0.03135739155067596	0.022148747222222265	0.06416354652777767	negligible	higher_in_pos	9.561110512571629e-14	0.5156786957753379	0.03155818540433925	0.03714818651606455	0.5185740932580323	x>=T	False	1.3767999138103146e-13
26	freq_I	46450	31581	0.05519391788697965	0.054608699440201094	0.0005852184467785571	0.05326668497208424	0.05133928571428571	0.0019273992577985288	0.00217612365263372	0.0010117722281252188	0.0032114624505928807	0.0301010230531642	0.0301010230531642	0.014008943749999975	0.05419230069444435	negligible	higher_in_pos	8.776428124658021e-13	0.5150505115265822	0.041044776119402986	0.03970831135301656	0.5198541556765083	x>=T	False	1.2151977403372645e-12
27	freq_L	46450	31581	0.0915216895523992	0.09272126243532741	-0.0011995728829282126	0.09057971014492754	0.09217877094972067	-0.0015990608047931343	-0.0013986013986014012	-0.00251890633537912	4.908876673394349e-05	-0.029845466826141753	0.029845466826141753	-0.05033843541666668	-0.007589277777777805	negligible	higher_in_neg	1.3630299884073389e-12	0.48507726658692907	0.07927927927927927	0.03937989107851875	0.5196899455392594	x<=T	True	1.8173733178764517e-12
28	freq_H	46450	31581	0.024885077038367617	0.02517938487341925	-0.0002943078350516326	0.02252252252252252	0.023255813953488372	-0.0007332914309658503	-0.0007839038411288218	-0.0013802644672549372	-0.00027777825692346835	-0.02702418702310727	0.02702418702310727	-0.046233765277777804	-0.005361432638888944	negligible	higher_in_neg	1.378324601245176e-10	0.4864879064884464	0.011513157894736841	0.043303819804995786	0.5216519099024979	x<=T	True	1.772131630172369e-10
29	polar_ratio	46450	31581	0.2039355410727966	0.2056808244435283	-0.0017452833707317095	0.20063694267515925	0.203125	-0.0024880573248407534	-0.002496105919003122	-0.005200590518220133	-0.0008157257155735847	-0.023500993174589646	0.023500993174589646	-0.05507176597222224	-0.012923735416666696	negligible	higher_in_neg	2.3905893208614922e-08	0.4882495034127051	0.19466666666666665	0.02264276435235868	0.5113213821761794	x<=T	True	2.9676281224487492e-08
30	tiny_ratio	46450	31581	0.14352917516642658	0.14561076766783346	-0.0020815925014068815	0.1388888888888889	0.14113597246127366	-0.0022470835723847615	-0.0003325557289726999	-0.003421768701117418	0.0017386185618609889	-0.021493458361159123	0.021493458361159123	-0.03508883888888893	0.009432623611111022	negligible	higher_in_neg	3.32013916544418e-07	0.4892532708194204	0.1710794297352342	0.03676124363721167	0.5183806218186058	x<=T	True	3.9841669985330166e-07
31	freq_V	46450	31581	0.06456831221101304	0.06374067367545702	0.0008276385355560217	0.06315789473684211	0.06269592476489028	0.0004619699719518311	0.00010212005745444119	-0.0008473765708945604	0.0012548702590708838	0.01669004019223852	0.01669004019223852	-0.006915175000000023	0.03505223055555555	negligible	higher_in_pos	7.383347748621959e-05	0.5083450200961193	0.08232445520581114	0.022903677317666127	0.511451838658833	x>=T	False	8.574210288722274e-05
32	pos_ratio	46450	31581	0.1445575585562369	0.1453298685136423	-0.0007723099574054038	0.1411764705882353	0.14189189189189189	-0.0007154213036565937	-0.0002411386509063862	-0.0015903162863800772	0.0010940864978067845	-0.01537331738309633	0.01537331738309633	-0.026019230555555533	0.014740920138888822	negligible	higher_in_neg	0.0002613390681523962	0.49231334130845184	0.11607142857142858	0.02229334045565476	0.5111466702278273	x<=T	True	0.0002940064516714457
33	freq_W	46450	31581	0.011863455850903402	0.011852051206506274	1.1404644397127253e-05	0.010101010101010102	0.01015228426395939	-5.12741629492882e-05	-0.00016408129817020028	-0.0005353852986608292	0.0002803438892718938	-0.014611204451832616	0.014611204451832616	-0.04302671597222218	-0.0006190361111111077	negligible	higher_in_neg	0.0005043671760770818	0.49269439777408375	0.0	0.05727858130556282	0.5286392906527814	x<=T	True	0.0005502187375386347
34	turn_prop_mean	46450	31581	0.9705653807709593	0.9713191416845486	-0.000753760913589252	0.9667120202394175	0.9671657754010694	-0.0004537551616519142	-0.0011226764577336734	-0.0026162330915940027	0.0004200087429109432	-0.01084350733563999	0.01084350733563999	-0.036172497222222245	0.004259422222222146	negligible	higher_in_neg	0.010020130356579029	0.49457824633218	0.9279285714285714	0.02054644661229421	0.5102732233061471	x<=T	True	0.010609549789318972
35	freq_M	46450	31581	0.023702569076052813	0.023661098735377535	4.147034067527797e-05	0.022058823529411766	0.02197802197802198	8.08015513897864e-05	-5.827760537319496e-05	-0.00043731254110290893	0.00047589660647885744	-0.002840464670119336	0.002840464670119336	-0.032526234722222234	0.00848201597222221	negligible	higher_in_neg	0.49995277358132717	0.49857976766494033	0.011041009463722398	0.03332193407428519	0.5166609670371426	x<=T	True	0.5142371385407937
36	freq_T	46450	31581	0.05338047829169973	0.0530753060616241	0.00030517223007563155	0.051094890510948905	0.05113636363636364	-4.147312541473436e-05	0.00015476403255955395	-0.0005912850087227357	0.0009137225087885085	5.843330266053215e-05	5.843330266053215e-05	-0.016661860416666636	0.025041126388888914	negligible	higher_in_pos	0.9889283573358664	0.5000292166513303	0.07236842105263158	0.025681818267029727	0.5128409091335149	x>=T	False	0.9889283573358664
