## Supplementary material for "Large-Scale Statistical Dissection of Sequence-Derived Biochemical Features Distinguishing Soluble and Insoluble Proteins": https://github.com/huyhoang6723/protein-solubility-effectsize: summary_by_class.csv

	mean	std	min	q1	median	q3	iqr	max	missing	class
length	263.3437244348762	198.16741997228434	20.0	129.0	209.0	338.0	209.0	2439.0	0	soluble
aggregation_ratio	0.026710721561158765	0.017161581960647102	0.0	0.015015015015015015	0.02262443438914027	0.033707865168539325	0.01869285015352431	0.3076923076923077	0	soluble
disorder_ratio	0.403835586418514	0.055200882811404395	0.0	0.36904761904761907	0.3976344644736667	0.4318181818181818	0.06277056277056275	1.0	0	soluble
freq_A	0.07816497246047506	0.03769315630059262	0.0	0.05172413793103448	0.07272727272727272	0.09933774834437085	0.04761361041333637	0.6173469387755102	0	soluble
freq_C	0.014127249288974133	0.018256495717837412	0.0	0.003117698598130841	0.010171955065037446	0.018821948134092346	0.015704249535961504	0.36666666666666664	0	soluble
freq_D	0.05816300921392789	0.021536077440892587	0.0	0.04487179487179487	0.05721393034825871	0.06997084548104957	0.025099050609254693	0.3333333333333333	0	soluble
freq_E	0.0739068729601278	0.03061718361591445	0.0	0.054878048780487805	0.07063607343033228	0.08888888888888889	0.03401084010840109	1.0	0	soluble
freq_F	0.03744345369091318	0.01821211948950929	0.0	0.02531645569620253	0.036458333333333336	0.04823151125401929	0.022915055557816758	0.20967741935483872	0	soluble
freq_G	0.06536420270595153	0.028498719049427138	0.0	0.04633204633204633	0.06349206349206349	0.0812720848056537	0.034940038473607375	0.5732758620689655	0	soluble
freq_H	0.024885077038367617	0.017526814278173715	0.0	0.013574660633484163	0.02252252252252252	0.03278688524590164	0.019212224612417478	0.4666666666666667	0	soluble
freq_I	0.05519391788697965	0.025374663228012427	0.0	0.03752448757294501	0.05326668497208424	0.0703125	0.03278801242705499	0.2222222222222222	0	soluble
freq_K	0.06312804166366628	0.035141958298951226	0.0	0.03773584905660377	0.06018518518518518	0.08333333333333333	0.04559748427672956	0.3582887700534759	0	soluble
freq_L	0.0915216895523992	0.029856838192028137	0.0	0.07239819004524888	0.09057971014492754	0.10975609756097561	0.037357907515726735	0.2857142857142857	0	soluble
freq_M	0.023702569076052813	0.013220852555785041	0.0	0.015015015015015015	0.022058823529411766	0.030612244897959183	0.015597229882944168	0.28225806451612906	0	soluble
freq_N	0.043281466216768406	0.02438798181996324	0.0	0.02631578947368421	0.040160642570281124	0.05635491606714628	0.03003912659346207	0.31754874651810583	0	soluble
freq_P	0.04481962616226054	0.023935620425565633	0.0	0.029411764705882353	0.042440318302387266	0.057054537759235746	0.027642773053353394	0.45714285714285713	0	soluble
freq_Q	0.040803561001964875	0.02287868608096317	0.0	0.026200873362445413	0.03767888426273519	0.051470588235294115	0.0252697148728487	0.5257142857142857	0	soluble
freq_R	0.05654443985420297	0.02905231639436829	0.0	0.0366312791685926	0.053497942386831275	0.07272727272727272	0.03609599355868012	0.6551724137931034	0	soluble
freq_S	0.06647003556236361	0.02724378014838703	0.0	0.048458149779735685	0.06349206349206349	0.08074534161490683	0.03228719183517115	0.35714285714285715	0	soluble
freq_T	0.05338047829169973	0.022998417700209245	0.0	0.03896103896103896	0.051094890510948905	0.06504065040650407	0.026079611445465112	0.41304347826086957	0	soluble
freq_V	0.06456831221101304	0.02427009472889077	0.0	0.04895104895104895	0.06315789473684211	0.07877878768500163	0.029827738733952676	0.3448275862068966	0	soluble
freq_W	0.011863455850903402	0.010519231915377975	0.0	0.004347826086956522	0.010101010101010102	0.017191977077363897	0.012844150990407376	0.2641509433962264	0	soluble
freq_Y	0.032667569310988284	0.0186431001202334	0.0	0.019736842105263157	0.030612244897959183	0.04310344827586207	0.023366606170598915	0.3484848484848485	0	soluble
helix_prop_mean	1.0281636207893645	0.03934246349484216	0.6457142857142857	1.0062774093722369	1.028595998423024	1.050228836530442	0.0439514271582051	1.51	0	soluble
hydrophobic_ratio	0.3951259400397247	0.05035993875389772	0.0	0.37037037037037035	0.40186915887850466	0.4274772247405023	0.057106854370131965	0.7295918367346939	0	soluble
isoelectric_point	6.765717683181117	2.0409146999140693	2.268488754153723	4.971231027521402	6.401197743660926	8.35659264155581	3.3853616140344087	13.75817220579177	0	soluble
mean_hydropathy	-0.3851345804887978	0.3183854946373459	-3.5	-0.5502815298451585	-0.35106954930221923	-0.1791289389708815	0.37115259087427704	1.2351351351351354	0	soluble
molecular_weight	24765.5509285253	18614.47095633153	1969.245	12200.80125	19743.114999999998	31715.00375	19514.2025	236018.26	0	soluble
neg_ratio	0.13206988217405569	0.03718495381168916	0.0	0.11041666666666666	0.1297709923664122	0.1510204081632653	0.04060374149659865	1.0	0	soluble
net_charge_pH7	-2.2907977225028313	10.372844733159695	-189.64886482943683	-6.917903159735644	-1.8816587884405456	2.930201219989679	9.848104379725324	113.58301743326814	0	soluble
polar_ratio	0.2039355410727966	0.0523834006103713	0.0	0.16981132075471697	0.20063694267515925	0.23376623376623376	0.06395491301151679	0.7846153846153846	0	soluble
pos_ratio	0.1445575585562369	0.04011566094651005	0.0	0.12053877201565558	0.1411764705882353	0.164021164021164	0.043482392005508436	0.6896551724137931	0	soluble
sheet_prop_mean	0.9897352038006456	0.037527180935563	0.37	0.9716840095925905	0.9937043698374635	1.0132038461538462	0.041519836561255685	1.2383783783783784	0	soluble
sulfur_ratio	0.03782981836502695	0.02233979311382745	0.0	0.024	0.034482758620689655	0.04697986577181208	0.02297986577181208	0.36666666666666664	0	soluble
tiny_ratio	0.14352917516642658	0.05144001629310776	0.0	0.10734463276836158	0.1388888888888889	0.175	0.06765536723163841	0.6285714285714286	0	soluble
turn_prop_mean	0.9705653807709593	0.04382141395211393	0.74	0.9429669950738916	0.9667120202394175	0.9937048103880772	0.05073781531418564	1.4305714285714286	0	soluble
length	340.85364617966496	258.21875060704156	15.0	172.0	277.0	426.0	254.0	2500.0	0	insoluble
aggregation_ratio	0.022758051862230327	0.01564108897753913	0.0018544274455261937	0.012522361359570662	0.018691588785046728	0.02857142857142857	0.016049067211857906	0.4666666666666667	0	insoluble
disorder_ratio	0.3993505671138071	0.053126998128349305	0.0	0.36585365853658536	0.39372325249643364	0.42691415313225056	0.061060494595665205	0.8598382749326146	0	insoluble
freq_A	0.08187066505751467	0.040979667295004324	0.0	0.05286343612334802	0.07650273224043716	0.10676156583629894	0.05389812971295092	0.5384615384615384	0	insoluble
freq_C	0.015826953593766752	0.015534937420238237	0.0	0.006147540983606557	0.01282051282051282	0.02142857142857143	0.015281030444964872	0.37037037037037035	0	insoluble
freq_D	0.05531022312077804	0.02008377482033347	0.0	0.04317789291882556	0.05472636815920398	0.06648936170212766	0.0233114687833021	0.5374449339207048	0	insoluble
freq_E	0.06784679803131571	0.027096396363884605	0.0	0.050724637681159424	0.06529209621993128	0.08187134502923976	0.031146707348080338	0.4	0	insoluble
freq_F	0.03888488835504317	0.01828413140333826	0.0	0.026455026455026454	0.037267080745341616	0.04927536231884058	0.02282033586381413	0.4666666666666667	0	insoluble
freq_G	0.06374010261031877	0.02916223656231809	0.0	0.044897959183673466	0.06179775280898876	0.07964601769911504	0.03474805851544158	0.5661764705882353	0	insoluble
freq_H	0.02517938487341925	0.01661214406497543	0.0	0.015053763440860216	0.023255813953488372	0.03211009174311927	0.017056328302259054	0.4375	0	insoluble
freq_I	0.054608699440201094	0.027098895705586205	0.0	0.034782608695652174	0.05133928571428571	0.07075471698113207	0.0359721082854799	0.22641509433962265	0	insoluble
freq_K	0.058534628720618986	0.0363503276294743	0.0	0.03142857142857143	0.053497942386831275	0.07894736842105263	0.047518796992481196	0.43529411764705883	0	insoluble
freq_L	0.09272126243532741	0.0270863368160977	0.0	0.07518796992481203	0.09217877094972067	0.109375	0.034187030075187974	0.375	0	insoluble
freq_M	0.023661098735377535	0.011934570144518148	0.0	0.01569506726457399	0.02197802197802198	0.02962962962962963	0.01393456236505564	0.2463768115942029	0	insoluble
freq_N	0.04395540239504875	0.02968875561933854	0.0	0.02459016393442623	0.038461538461538464	0.055401662049861494	0.030811498115435265	0.34890510948905107	0	insoluble
freq_P	0.047392946334634874	0.024545000248411806	0.0	0.031088082901554404	0.0449438202247191	0.06015037593984962	0.029062293038295217	0.35018050541516244	0	insoluble
freq_Q	0.03898643455812518	0.020559116923445128	0.0	0.02564102564102564	0.0364321608040201	0.04868913857677903	0.023048112935753387	0.34942528735632183	0	insoluble
freq_R	0.061615854919604085	0.029609648797224563	0.0	0.04060913705583756	0.05893909626719057	0.0794392523364486	0.03883011528061103	0.3584905660377358	0	insoluble
freq_S	0.06966368142873029	0.027581153773943802	0.0	0.05128205128205128	0.06629834254143646	0.08414239482200647	0.03286034353995519	0.37735849056603776	0	insoluble
freq_T	0.0530753060616241	0.021067744920836268	0.0	0.03991130820399113	0.05113636363636364	0.06369426751592357	0.023782959311932438	0.4332344213649852	0	insoluble
freq_V	0.06374067367545702	0.022509885279701183	0.0	0.04892966360856269	0.06269592476489028	0.07707509881422925	0.028145435205666557	0.2552552552552553	0	insoluble
freq_W	0.011852051206506274	0.00965524974197222	0.0	0.004975124378109453	0.01015228426395939	0.016853932584269662	0.01187880820616021	0.13025210084033614	0	insoluble
freq_Y	0.03153294444658802	0.018341914452987503	0.0	0.018561484918793503	0.02912621359223301	0.04170286707211121	0.023141382153317708	0.373134328358209	0	insoluble
helix_prop_mean	1.0244164338980415	0.034965141075254995	0.7126865671641791	1.0045378151260504	1.0252093023255813	1.0450000000000002	0.0404621848739497	1.3163574351978171	0	insoluble
hydrophobic_ratio	0.39887228335201524	0.05077308629124668	0.05263157894736842	0.3723404255319149	0.40625	0.4325	0.06015957446808512	0.7083333333333334	0	insoluble
isoelectric_point	7.228065890033876	2.0797565766905177	2.2150496738710244	5.383916536747514	6.931145123785032	8.94066214706346	3.5567456103159456	13.138813719430992	0	insoluble
mean_hydropathy	-0.3467853922927452	0.3222093526099077	-3.0695417789757404	-0.5110102156640182	-0.3084925690021232	-0.1397660818713451	0.37124413379267307	1.2972972972972974	0	insoluble
molecular_weight	31973.732169342326	24154.175138881572	1654.1399999999999	16147.63	25965.82	39868.715000000004	23721.085000000006	253340.73	0	insoluble
neg_ratio	0.12315702115209375	0.03478827757460712	0.0	0.10344827586206896	0.12189054726368159	0.1414141414141414	0.037965865552072445	0.6872246696035242	0	insoluble
net_charge_pH7	-0.28926995302974556	14.402459436244298	-303.0777442076927	-6.045400498104367	-0.20732089844155155	5.849615006891538	11.895015504995905	232.7699229778471	0	insoluble
polar_ratio	0.2056808244435283	0.051489277227831136	0.013888888888888888	0.17177914110429449	0.203125	0.2356687898089172	0.06388964870462271	0.6164383561643836	0	insoluble
pos_ratio	0.1453298685136423	0.03863847934157874	0.0	0.12262958280657396	0.14189189189189189	0.16346153846153846	0.0408319556549645	0.5625	0	insoluble
sheet_prop_mean	0.9929327001817193	0.03835011732714711	0.6499118942731278	0.973103448275862	0.9963286264441592	1.0170526315789474	0.04394918330308539	1.172950819672131	0	insoluble
sulfur_ratio	0.03948805232914429	0.019645048174140048	0.0	0.026881720430107527	0.03680981595092025	0.04838709677419355	0.02150537634408602	0.38461538461538464	0	insoluble
tiny_ratio	0.14561076766783346	0.0573920325862986	0.0	0.10619469026548672	0.14113597246127366	0.1815856777493606	0.07539098748387388	0.6697247706422018	0	insoluble
turn_prop_mean	0.9713191416845486	0.04162718092168661	0.7714659685863874	0.9448872180451128	0.9671657754010694	0.9932592592592593	0.04837204121414651	1.3903296703296704	0	insoluble
