## Supplementary material for "Large-Scale Statistical Dissection of Sequence-Derived Biochemical Features Distinguishing Soluble and Insoluble Proteins": https://github.com/huyhoang6723/protein-solubility-effectsize: summary_global.csv

	mean	std	min	q1	median	q3	iqr	max	missing
length	294.7138316822801	227.61622191995846	15.0	143.0	236.0	374.0	231.0	2500.0	0
aggregation_ratio	0.025110982204212692	0.016676166496935926	0.0	0.013937282229965157	0.020942408376963352	0.03164556962025317	0.01770828739028801	0.4666666666666667	0
disorder_ratio	0.402020392525549	0.05441526796171638	0.0	0.36764705882352944	0.39603960396039606	0.42995169082125606	0.06230463199772662	1.0	0
freq_A	0.07966475431521365	0.039098686558657614	0.0	0.05214723926380368	0.07412587412587412	0.10236220472440945	0.05021496546060577	0.6173469387755102	0
freq_C	0.014815160012271997	0.017227058191358877	0.0	0.004524886877828055	0.011267605633802818	0.0199501246882793	0.015425237810451246	0.37037037037037035	0
freq_D	0.05700841888947011	0.021007011210261346	0.0	0.04411764705882353	0.05622489959839357	0.06857142857142857	0.024453781512605043	0.5374449339207048	0
freq_E	0.07145421662704461	0.029394057057774137	0.0	0.05307262569832402	0.06837606837606838	0.08595988538681948	0.03288725968849546	1.0	0
freq_F	0.038026836553210076	0.01825489757494257	0.0	0.025806451612903226	0.03680981595092025	0.04864864864864865	0.022842197035745426	0.4666666666666667	0
freq_G	0.06470689080273127	0.028779960473674333	0.0	0.04581941774680255	0.0627062706270627	0.08064516129032258	0.03482574354352003	0.5732758620689655	0
freq_H	0.02500419041303622	0.017162998845822577	0.0	0.014184397163120567	0.022857142857142857	0.032467532467532464	0.018283135304411897	0.4666666666666667	0
freq_I	0.05495706607465232	0.026087643442232206	0.0	0.03648068669527897	0.05263157894736842	0.07046979865771812	0.033989111962439145	0.22641509433962265	0
freq_K	0.06126897828943839	0.03570697211355167	0.0	0.03508771929824561	0.057692307692307696	0.08169934640522876	0.04661162710698315	0.43529411764705883	0
freq_L	0.0920071852043293	0.02877355674470948	0.0	0.07352941176470588	0.0912863070539419	0.1095890410958904	0.03605962933118452	0.375	0
freq_M	0.023685785043695597	0.012715884775291305	0.0	0.015306122448979591	0.022004889975550123	0.03017241379310345	0.014866291344123858	0.28225806451612906	0
freq_N	0.04355422420329006	0.026662459662393237	0.0	0.02564102564102564	0.039473684210526314	0.056022408963585436	0.030381383322559796	0.34890510948905107	0
freq_P	0.04586110998745506	0.024216906496682088	0.0	0.03	0.043478260869565216	0.05825242718446602	0.028252427184466022	0.45714285714285713	0
freq_Q	0.0400681267486181	0.02198738532820835	0.0	0.025974025974025976	0.03713527851458886	0.05027932960893855	0.024305303634912574	0.5257142857142857	0
freq_R	0.05859696204641418	0.029384597513087213	0.0	0.03811659192825112	0.05555555555555555	0.07540983606557378	0.037293244137322656	0.6551724137931034	0
freq_S	0.06776257993710859	0.027425483785923015	0.0	0.049586776859504134	0.06461538461538462	0.08207387949850262	0.03248710263899848	0.37735849056603776	0
freq_T	0.053256967838187425	0.022237596613482437	0.0	0.03937007874015748	0.051094890510948905	0.06446658746098649	0.02509650872082901	0.4332344213649852	0
freq_V	0.0642333472279756	0.02357688732694879	0.0	0.04895104895104895	0.06297709923664122	0.07807807807807808	0.02912702912702913	0.3448275862068966	0
freq_W	0.011858840120300107	0.010178334453245452	0.0	0.004640371229698376	0.010101010101010102	0.017064846416382253	0.012424475186683877	0.2641509433962264	0
freq_Y	0.032208359665557296	0.01853004618929478	0.0	0.019230769230769232	0.03	0.04263565891472868	0.02340488968395945	0.373134328358209	0
helix_prop_mean	1.0266470452076741	0.03767693173243967	0.6457142857142857	1.0055334302005592	1.0272014260249553	1.0481424144973122	0.04260898429675297	1.51	0
hydrophobic_ratio	0.39664217420493403	0.05056068174093514	0.0	0.37109375	0.4036697247706422	0.42948717948717946	0.05839342948717946	0.7295918367346939	0
isoelectric_point	6.952840989567259	2.069192539622487	2.2150496738710244	5.101874729907506	6.597517990548792	8.611885247996051	3.5100105180885457	13.75817220579177	0
mean_hydropathy	-0.36961375270984403	0.32048980255791815	-3.5	-0.5356352408901932	-0.3340782122905028	-0.16187142990916753	0.3737638109810257	1.2972972972972974	0
molecular_weight	27682.873169253253	21328.377799964957	1654.1399999999999	13488.717499999999	22232.440000000002	35037.145000000004	21548.427500000005	253340.73	0
neg_ratio	0.1284626355165147	0.036496984043939355	0.0	0.10738255033557047	0.12653061224489795	0.1473166282642089	0.03993407792863844	1.0	0
net_charge_pH7	-1.4807318706269166	12.205101839289288	-303.0777442076927	-6.635697870849366	-1.2510636333314054	4.0626554633294365	10.698353334178803	232.7699229778471	0
polar_ratio	0.2046418987272042	0.0520301004113725	0.0	0.17060367454068243	0.20168067226890757	0.2345679012345679	0.06396422669388546	0.7846153846153846	0
pos_ratio	0.1448701307488888	0.03952602962626062	0.0	0.12142857142857143	0.14146341463414633	0.16377171215880892	0.0423431407302375	0.6896551724137931	0
sheet_prop_mean	0.9910293065701947	0.03789466771503796	0.37	0.9722435897435897	0.9947445255474453	1.0147250826641474	0.042481492920557695	1.2383783783783784	0
sulfur_ratio	0.03850094505596759	0.021305714996175562	0.0	0.025210084033613446	0.035555555555555556	0.047619047619047616	0.02240896358543417	0.38461538461538464	0
tiny_ratio	0.14437164511794492	0.05393744825857282	0.0	0.10688836104513064	0.13973063973063973	0.17757009345794392	0.07068173241281328	0.6697247706422018	0
turn_prop_mean	0.9708704457247862	0.04294818616254315	0.74	0.94375	0.9668896321070233	0.9935064935064936	0.04975649350649358	1.4305714285714286	0
